# Cohesin prevents local mixing of condensed euchromatic domains in living human cells

**DOI:** 10.1101/2025.08.27.672592

**Authors:** Masa A. Shimazoe, Shiori Iida, Katsuhiko Minami, Koichi Higashi, Sachiko Tamura, Yoshiaki Kobayashi, Shin Fujishiro, Le Xiong, Kako Nakazato, S. S. Ashwin, Tomoko Nishiyama, Yu Nagata, Masato T. Kanemaki, Akane Kawaguchi, Yasuyuki Ohkawa, Lothar Schermelleh, Atsushi Toyoda, Liangqi Xie, Ken Kurokawa, Hiroshi Ochiai, Masaki Sasai, Kazuhiro Maeshima

## Abstract

The human genome is folded into chromatin loops by the cohesin complex, forming functional chromatin domains that underlie transcription and DNA replication/repair. However, how cohesin organizes these domains in living cells, especially in active euchromatin, remains elusive. To address this question, we combined single-nucleosome imaging/tracking and super-resolution 3D-structured illumination microscopy (3D-SIM) with euchromatin-specific labeling of histone H3.3. Using this nanoscopic approach, we revealed that euchromatin forms condensed domains that are constrained by cohesin-mediated loops. This organization refines the classical textbook view of euchromatin as largely open, in line with emerging evidence. Transcription machinery appears to be located near the condensed domain surfaces/borders. Cohesin loss increased nucleosome fluidity within these domains without altering their overall compaction, leading to local mixing of domains and compromising transcriptional insulation. These findings uncover an unexpected physical role of cohesin in maintaining the integrity of condensed euchromatic domains and ensuring proper higher-order regulation of gene expression.
