## Supplementary Table 1 for "Cohesin prevents local mixing of condensed euchromatic domains in living human cells"

### Sheet: probes
chrom	start	end	gene	gene_strand	Primary_probe	Secondaru_probe	Readout_probe
chr1	6785983	6786012	CAMTA1	+	TGGTCGCCGATACAAATGGTCGCCGATACAAAAGGACCCGAGGCGGATAAACTTTCCGCCCCATGGTCGCCGATACAAATGGTCGCCGATACAA	TGCCGACGTAACCGTAAATGCCGACGTAACCGTAAATTGTATCGGCGACCAAAATGCCGACGTAACCGTAAATGCCGACGTAACCGT	[Alexa647]ACGGTTACGTCGGCA
chr1	6786101	6786130	CAMTA1	+	TGGTCGCCGATACAAATGGTCGCCGATACAAAGTGCCGGAGAGAGTACATCTGGCCCTGCCCATGGTCGCCGATACAAATGGTCGCCGATACAA	TGCCGACGTAACCGTAAATGCCGACGTAACCGTAAATTGTATCGGCGACCAAAATGCCGACGTAACCGTAAATGCCGACGTAACCGT	[Alexa647]ACGGTTACGTCGGCA
chr1	6786131	6786160	CAMTA1	+	TGGTCGCCGATACAAATGGTCGCCGATACAAACTCAGGGAGGTGTCCACGGGGCTGAAGAGGATGGTCGCCGATACAAATGGTCGCCGATACAA	TGCCGACGTAACCGTAAATGCCGACGTAACCGTAAATTGTATCGGCGACCAAAATGCCGACGTAACCGTAAATGCCGACGTAACCGT	[Alexa647]ACGGTTACGTCGGCA
chr1	6786287	6786317	CAMTA1	+	TGGTCGCCGATACAAATGGTCGCCGATACAAATAGGATGTGAACGACTGCGAGGGGCGGGGATATGGTCGCCGATACAAATGGTCGCCGATACAA	TGCCGACGTAACCGTAAATGCCGACGTAACCGTAAATTGTATCGGCGACCAAAATGCCGACGTAACCGTAAATGCCGACGTAACCGT	[Alexa647]ACGGTTACGTCGGCA
chr1	6786318	6786347	CAMTA1	+	TGGTCGCCGATACAAATGGTCGCCGATACAAACTCCTGGCTGTGAGGGTGCAAGGGCAAGAGATGGTCGCCGATACAAATGGTCGCCGATACAA	TGCCGACGTAACCGTAAATGCCGACGTAACCGTAAATTGTATCGGCGACCAAAATGCCGACGTAACCGTAAATGCCGACGTAACCGT	[Alexa647]ACGGTTACGTCGGCA
chr1	6786348	6786378	CAMTA1	+	TGGTCGCCGATACAAATGGTCGCCGATACAAACCTCACTTGCCATAGAAACGGAGACCCCACCATGGTCGCCGATACAAATGGTCGCCGATACAA	TGCCGACGTAACCGTAAATGCCGACGTAACCGTAAATTGTATCGGCGACCAAAATGCCGACGTAACCGTAAATGCCGACGTAACCGT	[Alexa647]ACGGTTACGTCGGCA
chr1	6786379	6786409	CAMTA1	+	TGGTCGCCGATACAAATGGTCGCCGATACAAACGGAAGGTAAAGGGCAAGGGAGTGTGGAGATATGGTCGCCGATACAAATGGTCGCCGATACAA	TGCCGACGTAACCGTAAATGCCGACGTAACCGTAAATTGTATCGGCGACCAAAATGCCGACGTAACCGTAAATGCCGACGTAACCGT	[Alexa647]ACGGTTACGTCGGCA
chr1	6786410	6786439	CAMTA1	+	TGGTCGCCGATACAAATGGTCGCCGATACAAAGACCCCTGTGCCAAGGAAGGATCGGGGTCAATGGTCGCCGATACAAATGGTCGCCGATACAA	TGCCGACGTAACCGTAAATGCCGACGTAACCGTAAATTGTATCGGCGACCAAAATGCCGACGTAACCGTAAATGCCGACGTAACCGT	[Alexa647]ACGGTTACGTCGGCA
chr1	6786441	6786477	CAMTA1	+	TGGTCGCCGATACAAATGGTCGCCGATACAAAGCCCCAAAAGAATCCAAAGAAGATGAGCAGATCAGACATGGTCGCCGATACAAATGGTCGCCGATACAA	TGCCGACGTAACCGTAAATGCCGACGTAACCGTAAATTGTATCGGCGACCAAAATGCCGACGTAACCGTAAATGCCGACGTAACCGT	[Alexa647]ACGGTTACGTCGGCA
chr1	6786502	6786531	CAMTA1	+	TGGTCGCCGATACAAATGGTCGCCGATACAAAGGCAGCCTGAGTCCCCTTGTCCTGGCAAAAATGGTCGCCGATACAAATGGTCGCCGATACAA	TGCCGACGTAACCGTAAATGCCGACGTAACCGTAAATTGTATCGGCGACCAAAATGCCGACGTAACCGTAAATGCCGACGTAACCGT	[Alexa647]ACGGTTACGTCGGCA
chr1	6786532	6786566	CAMTA1	+	TGGTCGCCGATACAAATGGTCGCCGATACAAACCCCACTATCCACTGGGTGAGGAAAGAAGAACATGATGGTCGCCGATACAAATGGTCGCCGATACAA	TGCCGACGTAACCGTAAATGCCGACGTAACCGTAAATTGTATCGGCGACCAAAATGCCGACGTAACCGTAAATGCCGACGTAACCGT	[Alexa647]ACGGTTACGTCGGCA
chr1	6786618	6786654	CAMTA1	+	TGGTCGCCGATACAAATGGTCGCCGATACAAAGCCCTAACCCAGCAAAGTGTAAGAGTATGCATGATCTATGGTCGCCGATACAAATGGTCGCCGATACAA	TGCCGACGTAACCGTAAATGCCGACGTAACCGTAAATTGTATCGGCGACCAAAATGCCGACGTAACCGTAAATGCCGACGTAACCGT	[Alexa647]ACGGTTACGTCGGCA
chr1	6786655	6786691	CAMTA1	+	TGGTCGCCGATACAAATGGTCGCCGATACAAAAGGAGGGCAACTCAAAGGGTATTTAGGAAATGAGCTCATGGTCGCCGATACAAATGGTCGCCGATACAA	TGCCGACGTAACCGTAAATGCCGACGTAACCGTAAATTGTATCGGCGACCAAAATGCCGACGTAACCGTAAATGCCGACGTAACCGT	[Alexa647]ACGGTTACGTCGGCA
chr1	6786692	6786725	CAMTA1	+	TGGTCGCCGATACAAATGGTCGCCGATACAAAAGCACGGTGAACGTCCAGTTGTCTCCATAAGAAAATGGTCGCCGATACAAATGGTCGCCGATACAA	TGCCGACGTAACCGTAAATGCCGACGTAACCGTAAATTGTATCGGCGACCAAAATGCCGACGTAACCGTAAATGCCGACGTAACCGT	[Alexa647]ACGGTTACGTCGGCA
chr1	6786726	6786762	CAMTA1	+	TGGTCGCCGATACAAATGGTCGCCGATACAAAGAGAACAAGTCAGTGTAGACACACAAATGGCGAAAGGATGGTCGCCGATACAAATGGTCGCCGATACAA	TGCCGACGTAACCGTAAATGCCGACGTAACCGTAAATTGTATCGGCGACCAAAATGCCGACGTAACCGTAAATGCCGACGTAACCGT	[Alexa647]ACGGTTACGTCGGCA
chr1	6786763	6786795	CAMTA1	+	TGGTCGCCGATACAAATGGTCGCCGATACAAACCACTCTCACCCAGACAAGGAACTCCGAGAAGAATGGTCGCCGATACAAATGGTCGCCGATACAA	TGCCGACGTAACCGTAAATGCCGACGTAACCGTAAATTGTATCGGCGACCAAAATGCCGACGTAACCGTAAATGCCGACGTAACCGT	[Alexa647]ACGGTTACGTCGGCA
chr1	6786796	6786825	CAMTA1	+	TGGTCGCCGATACAAATGGTCGCCGATACAAAGAAGCCCTGCCCTACATCTTATTGGGGCGCATGGTCGCCGATACAAATGGTCGCCGATACAA	TGCCGACGTAACCGTAAATGCCGACGTAACCGTAAATTGTATCGGCGACCAAAATGCCGACGTAACCGTAAATGCCGACGTAACCGT	[Alexa647]ACGGTTACGTCGGCA
chr1	6786826	6786857	CAMTA1	+	TGGTCGCCGATACAAATGGTCGCCGATACAAAGGCCCCTTTTCACTCAAGCACTAGGCACAATGATGGTCGCCGATACAAATGGTCGCCGATACAA	TGCCGACGTAACCGTAAATGCCGACGTAACCGTAAATTGTATCGGCGACCAAAATGCCGACGTAACCGTAAATGCCGACGTAACCGT	[Alexa647]ACGGTTACGTCGGCA
chr1	6786858	6786889	CAMTA1	+	TGGTCGCCGATACAAATGGTCGCCGATACAAACGGTCTTCCTCAGACACAGGAGCAACTAGTGTATGGTCGCCGATACAAATGGTCGCCGATACAA	TGCCGACGTAACCGTAAATGCCGACGTAACCGTAAATTGTATCGGCGACCAAAATGCCGACGTAACCGTAAATGCCGACGTAACCGT	[Alexa647]ACGGTTACGTCGGCA
chr1	6786898	6786931	CAMTA1	+	TGGTCGCCGATACAAATGGTCGCCGATACAAACCTCCTGAGACACAAGAGTCAAGTGGAGGCAAAAATGGTCGCCGATACAAATGGTCGCCGATACAA	TGCCGACGTAACCGTAAATGCCGACGTAACCGTAAATTGTATCGGCGACCAAAATGCCGACGTAACCGTAAATGCCGACGTAACCGT	[Alexa647]ACGGTTACGTCGGCA
chr1	6786932	6786965	CAMTA1	+	TGGTCGCCGATACAAATGGTCGCCGATACAAACCAGTGAGGTAGTGTCAACTGATGAAGGTTGCCCATGGTCGCCGATACAAATGGTCGCCGATACAA	TGCCGACGTAACCGTAAATGCCGACGTAACCGTAAATTGTATCGGCGACCAAAATGCCGACGTAACCGTAAATGCCGACGTAACCGT	[Alexa647]ACGGTTACGTCGGCA
chr1	6787003	6787039	CAMTA1	+	TGGTCGCCGATACAAATGGTCGCCGATACAAAGGACAAAGTCTGGTTCTCACTGCACAGAAGACAGTAAATGGTCGCCGATACAAATGGTCGCCGATACAA	TGCCGACGTAACCGTAAATGCCGACGTAACCGTAAATTGTATCGGCGACCAAAATGCCGACGTAACCGTAAATGCCGACGTAACCGT	[Alexa647]ACGGTTACGTCGGCA
chr1	6787040	6787073	CAMTA1	+	TGGTCGCCGATACAAATGGTCGCCGATACAAACCAGGAAAGGTTCAAGGACTCTTGAGTGTGGGACATGGTCGCCGATACAAATGGTCGCCGATACAA	TGCCGACGTAACCGTAAATGCCGACGTAACCGTAAATTGTATCGGCGACCAAAATGCCGACGTAACCGTAAATGCCGACGTAACCGT	[Alexa647]ACGGTTACGTCGGCA
chr1	6787094	6787130	CAMTA1	+	TGGTCGCCGATACAAATGGTCGCCGATACAAAGCAGAAGCCACAGAGGAGGATATGAGTTCTCTCAAAAATGGTCGCCGATACAAATGGTCGCCGATACAA	TGCCGACGTAACCGTAAATGCCGACGTAACCGTAAATTGTATCGGCGACCAAAATGCCGACGTAACCGTAAATGCCGACGTAACCGT	[Alexa647]ACGGTTACGTCGGCA
chr1	6787132	6787168	CAMTA1	+	TGGTCGCCGATACAAATGGTCGCCGATACAAATCAAAGTAACAGGCTCACTAAATATGGCTGACTGCGAATGGTCGCCGATACAAATGGTCGCCGATACAA	TGCCGACGTAACCGTAAATGCCGACGTAACCGTAAATTGTATCGGCGACCAAAATGCCGACGTAACCGTAAATGCCGACGTAACCGT	[Alexa647]ACGGTTACGTCGGCA
chr1	6787190	6787226	CAMTA1	+	TGGTCGCCGATACAAATGGTCGCCGATACAAAGCATATGGCTTCTCCTTACCCAGCCAACATGAATACAATGGTCGCCGATACAAATGGTCGCCGATACAA	TGCCGACGTAACCGTAAATGCCGACGTAACCGTAAATTGTATCGGCGACCAAAATGCCGACGTAACCGTAAATGCCGACGTAACCGT	[Alexa647]ACGGTTACGTCGGCA
chr1	6787227	6787262	CAMTA1	+	TGGTCGCCGATACAAATGGTCGCCGATACAAAACACGGGTGTCTACACTCCCTTTTCTGAATGGAAAGATGGTCGCCGATACAAATGGTCGCCGATACAA	TGCCGACGTAACCGTAAATGCCGACGTAACCGTAAATTGTATCGGCGACCAAAATGCCGACGTAACCGTAAATGCCGACGTAACCGT	[Alexa647]ACGGTTACGTCGGCA
chr1	6787263	6787292	CAMTA1	+	TGGTCGCCGATACAAATGGTCGCCGATACAAAAGCAACCTCTTCCAGGATGGCATGTGGGCGATGGTCGCCGATACAAATGGTCGCCGATACAA	TGCCGACGTAACCGTAAATGCCGACGTAACCGTAAATTGTATCGGCGACCAAAATGCCGACGTAACCGTAAATGCCGACGTAACCGT	[Alexa647]ACGGTTACGTCGGCA
chr1	6787293	6787328	CAMTA1	+	TGGTCGCCGATACAAATGGTCGCCGATACAAAGCCAAAGGAAGGTTCTAGTACAACAAGGAGCACACAATGGTCGCCGATACAAATGGTCGCCGATACAA	TGCCGACGTAACCGTAAATGCCGACGTAACCGTAAATTGTATCGGCGACCAAAATGCCGACGTAACCGTAAATGCCGACGTAACCGT	[Alexa647]ACGGTTACGTCGGCA
chr1	6787329	6787363	CAMTA1	+	TGGTCGCCGATACAAATGGTCGCCGATACAAAAGAAATGTCTGGATCCCACAAGAGACAACACCAGAATGGTCGCCGATACAAATGGTCGCCGATACAA	TGCCGACGTAACCGTAAATGCCGACGTAACCGTAAATTGTATCGGCGACCAAAATGCCGACGTAACCGTAAATGCCGACGTAACCGT	[Alexa647]ACGGTTACGTCGGCA
chr1	36225153	36225189	THRAP3	+	ATGACGCTACGGTGTAATGACGCTACGGTGTATGCCATGCTCCACCCCTAAGATTTGTAAAGTCAAAGAAATGACGCTACGGTGTAATGACGCTACGGTGT	TGCCGACGTAACCGTAAATGCCGACGTAACCGTAAAACACCGTAGCGTCATAAATGCCGACGTAACCGTAAATGCCGACGTAACCGT	[Alexa647]ACGGTTACGTCGGCA
chr1	36225190	36225219	THRAP3	+	ATGACGCTACGGTGTAATGACGCTACGGTGTATGTGCACCATTGCTGCTCCCCAGCTTCTGCAATGACGCTACGGTGTAATGACGCTACGGTGT	TGCCGACGTAACCGTAAATGCCGACGTAACCGTAAAACACCGTAGCGTCATAAATGCCGACGTAACCGTAAATGCCGACGTAACCGT	[Alexa647]ACGGTTACGTCGGCA
chr1	36225220	36225252	THRAP3	+	ATGACGCTACGGTGTAATGACGCTACGGTGTAAACACTGTACTGCCACTGATGGCTTCCAACTTCAATGACGCTACGGTGTAATGACGCTACGGTGT	TGCCGACGTAACCGTAAATGCCGACGTAACCGTAAAACACCGTAGCGTCATAAATGCCGACGTAACCGTAAATGCCGACGTAACCGT	[Alexa647]ACGGTTACGTCGGCA
chr1	36225253	36225288	THRAP3	+	ATGACGCTACGGTGTAATGACGCTACGGTGTAGGCTTTCCCTTCACCCCAAGTAACAAATTCCCCATAAATGACGCTACGGTGTAATGACGCTACGGTGT	TGCCGACGTAACCGTAAATGCCGACGTAACCGTAAAACACCGTAGCGTCATAAATGCCGACGTAACCGTAAATGCCGACGTAACCGT	[Alexa647]ACGGTTACGTCGGCA
chr1	36225289	36225323	THRAP3	+	ATGACGCTACGGTGTAATGACGCTACGGTGTAGCCTCTCTCTTGCCAGGTCCTTCTATACTCTCAGAAATGACGCTACGGTGTAATGACGCTACGGTGT	TGCCGACGTAACCGTAAATGCCGACGTAACCGTAAAACACCGTAGCGTCATAAATGCCGACGTAACCGTAAATGCCGACGTAACCGT	[Alexa647]ACGGTTACGTCGGCA
chr1	36225571	36225601	THRAP3	+	ATGACGCTACGGTGTAATGACGCTACGGTGTACGCCTCATCTCTCTCGGCGCACACTCTAAAAAATGACGCTACGGTGTAATGACGCTACGGTGT	TGCCGACGTAACCGTAAATGCCGACGTAACCGTAAAACACCGTAGCGTCATAAATGCCGACGTAACCGTAAATGCCGACGTAACCGT	[Alexa647]ACGGTTACGTCGGCA
chr1	36225715	36225751	THRAP3	+	ATGACGCTACGGTGTAATGACGCTACGGTGTAGCAGGAGCCGGTTTTGGCTATTTAACAAGCTTCTAAAAATGACGCTACGGTGTAATGACGCTACGGTGT	TGCCGACGTAACCGTAAATGCCGACGTAACCGTAAAACACCGTAGCGTCATAAATGCCGACGTAACCGTAAATGCCGACGTAACCGT	[Alexa647]ACGGTTACGTCGGCA
chr1	36225785	36225818	THRAP3	+	ATGACGCTACGGTGTAATGACGCTACGGTGTATGGCTCACAAAATACATCTCCCGGCAAAGAACAAAATGACGCTACGGTGTAATGACGCTACGGTGT	TGCCGACGTAACCGTAAATGCCGACGTAACCGTAAAACACCGTAGCGTCATAAATGCCGACGTAACCGTAAATGCCGACGTAACCGT	[Alexa647]ACGGTTACGTCGGCA
chr1	36226041	36226077	THRAP3	+	ATGACGCTACGGTGTAATGACGCTACGGTGTAACACTAAGGTGGTACTACTACTACCATCACCACTGCTAATGACGCTACGGTGTAATGACGCTACGGTGT	TGCCGACGTAACCGTAAATGCCGACGTAACCGTAAAACACCGTAGCGTCATAAATGCCGACGTAACCGTAAATGCCGACGTAACCGT	[Alexa647]ACGGTTACGTCGGCA
chr1	36226150	36226186	THRAP3	+	ATGACGCTACGGTGTAATGACGCTACGGTGTAGCTTCCTCCCTCCAATTCCTCGGAACAAAATAGATCAAATGACGCTACGGTGTAATGACGCTACGGTGT	TGCCGACGTAACCGTAAATGCCGACGTAACCGTAAAACACCGTAGCGTCATAAATGCCGACGTAACCGTAAATGCCGACGTAACCGT	[Alexa647]ACGGTTACGTCGGCA
chr1	36226203	36226239	THRAP3	+	ATGACGCTACGGTGTAATGACGCTACGGTGTACCTCCCAGTCATCAACATTTCCCATCTCTGTGCTAATAATGACGCTACGGTGTAATGACGCTACGGTGT	TGCCGACGTAACCGTAAATGCCGACGTAACCGTAAAACACCGTAGCGTCATAAATGCCGACGTAACCGTAAATGCCGACGTAACCGT	[Alexa647]ACGGTTACGTCGGCA
chr1	36226577	36226613	THRAP3	+	ATGACGCTACGGTGTAATGACGCTACGGTGTAAGCGCCCTAAAATGCTTAGTGGTTAGGACTATCCATTAATGACGCTACGGTGTAATGACGCTACGGTGT	TGCCGACGTAACCGTAAATGCCGACGTAACCGTAAAACACCGTAGCGTCATAAATGCCGACGTAACCGTAAATGCCGACGTAACCGT	[Alexa647]ACGGTTACGTCGGCA
chr1	36226614	36226650	THRAP3	+	ATGACGCTACGGTGTAATGACGCTACGGTGTAGCATTCAGGATGTCAATATGCCCTACAGAAACAGGGTAATGACGCTACGGTGTAATGACGCTACGGTGT	TGCCGACGTAACCGTAAATGCCGACGTAACCGTAAAACACCGTAGCGTCATAAATGCCGACGTAACCGTAAATGCCGACGTAACCGT	[Alexa647]ACGGTTACGTCGGCA
chr1	36227176	36227212	THRAP3	+	ATGACGCTACGGTGTAATGACGCTACGGTGTAGGCTTCAATGGCTTCCCTAATAACCTTCTCTCTCCAAAATGACGCTACGGTGTAATGACGCTACGGTGT	TGCCGACGTAACCGTAAATGCCGACGTAACCGTAAAACACCGTAGCGTCATAAATGCCGACGTAACCGTAAATGCCGACGTAACCGT	[Alexa647]ACGGTTACGTCGGCA
chr1	36227683	36227719	THRAP3	+	ATGACGCTACGGTGTAATGACGCTACGGTGTATCTTGCTCTGTCAGGTAACTACCATCTTCGGTCTCTTAATGACGCTACGGTGTAATGACGCTACGGTGT	TGCCGACGTAACCGTAAATGCCGACGTAACCGTAAAACACCGTAGCGTCATAAATGCCGACGTAACCGTAAATGCCGACGTAACCGT	[Alexa647]ACGGTTACGTCGGCA
chr1	36227722	36227758	THRAP3	+	ATGACGCTACGGTGTAATGACGCTACGGTGTAACCCTCCAATCTCTGCTTCTTGCTCTTCCATCTCTATAATGACGCTACGGTGTAATGACGCTACGGTGT	TGCCGACGTAACCGTAAATGCCGACGTAACCGTAAAACACCGTAGCGTCATAAATGCCGACGTAACCGTAAATGCCGACGTAACCGT	[Alexa647]ACGGTTACGTCGGCA
chr1	36228670	36228701	THRAP3	+	ATGACGCTACGGTGTAATGACGCTACGGTGTACCCTGGAGTCCACCGGCCATAGATTAAGGATGAATGACGCTACGGTGTAATGACGCTACGGTGT	TGCCGACGTAACCGTAAATGCCGACGTAACCGTAAAACACCGTAGCGTCATAAATGCCGACGTAACCGTAAATGCCGACGTAACCGT	[Alexa647]ACGGTTACGTCGGCA
chr1	36229491	36229527	THRAP3	+	ATGACGCTACGGTGTAATGACGCTACGGTGTATCCTCACTATGAGCAAAACCAGCCCCTATCTTCTAGAAATGACGCTACGGTGTAATGACGCTACGGTGT	TGCCGACGTAACCGTAAATGCCGACGTAACCGTAAAACACCGTAGCGTCATAAATGCCGACGTAACCGTAAATGCCGACGTAACCGT	[Alexa647]ACGGTTACGTCGGCA
chr1	36230653	36230689	THRAP3	+	ATGACGCTACGGTGTAATGACGCTACGGTGTAGGCAGAAAGCACATCCTACGCTTCCAAAGAAACACTAAATGACGCTACGGTGTAATGACGCTACGGTGT	TGCCGACGTAACCGTAAATGCCGACGTAACCGTAAAACACCGTAGCGTCATAAATGCCGACGTAACCGTAAATGCCGACGTAACCGT	[Alexa647]ACGGTTACGTCGGCA
chr1	36230985	36231015	THRAP3	+	ATGACGCTACGGTGTAATGACGCTACGGTGTACTCTGTCCAGGTCAGGGCTACATGTCAGACTAATGACGCTACGGTGTAATGACGCTACGGTGT	TGCCGACGTAACCGTAAATGCCGACGTAACCGTAAAACACCGTAGCGTCATAAATGCCGACGTAACCGTAAATGCCGACGTAACCGT	[Alexa647]ACGGTTACGTCGGCA
chr1	36231214	36231250	THRAP3	+	ATGACGCTACGGTGTAATGACGCTACGGTGTATGCATTGCTTCAACTCCATCTTTCAAAGCTGCCTAAAAATGACGCTACGGTGTAATGACGCTACGGTGT	TGCCGACGTAACCGTAAATGCCGACGTAACCGTAAAACACCGTAGCGTCATAAATGCCGACGTAACCGTAAATGCCGACGTAACCGT	[Alexa647]ACGGTTACGTCGGCA
chr1	36231298	36231334	THRAP3	+	ATGACGCTACGGTGTAATGACGCTACGGTGTATGAGACCAATGCCTCTATGCTCTCCAAAAGTCTGTTTAATGACGCTACGGTGTAATGACGCTACGGTGT	TGCCGACGTAACCGTAAATGCCGACGTAACCGTAAAACACCGTAGCGTCATAAATGCCGACGTAACCGTAAATGCCGACGTAACCGT	[Alexa647]ACGGTTACGTCGGCA
chr1	36231335	36231364	THRAP3	+	ATGACGCTACGGTGTAATGACGCTACGGTGTACATACCAGCTAAACAAGGCACCGGCAGGGGAATGACGCTACGGTGTAATGACGCTACGGTGT	TGCCGACGTAACCGTAAATGCCGACGTAACCGTAAAACACCGTAGCGTCATAAATGCCGACGTAACCGTAAATGCCGACGTAACCGT	[Alexa647]ACGGTTACGTCGGCA
chr1	36231403	36231439	THRAP3	+	ATGACGCTACGGTGTAATGACGCTACGGTGTAGGCCAAGCTATGCAGTGACAACATTCCAGATGCTATAAATGACGCTACGGTGTAATGACGCTACGGTGT	TGCCGACGTAACCGTAAATGCCGACGTAACCGTAAAACACCGTAGCGTCATAAATGCCGACGTAACCGTAAATGCCGACGTAACCGT	[Alexa647]ACGGTTACGTCGGCA
chr1	36231736	36231772	THRAP3	+	ATGACGCTACGGTGTAATGACGCTACGGTGTATCTGTGAAGCCCTGCTATAAAGGAAAGACCCTGAGTAAATGACGCTACGGTGTAATGACGCTACGGTGT	TGCCGACGTAACCGTAAATGCCGACGTAACCGTAAAACACCGTAGCGTCATAAATGCCGACGTAACCGTAAATGCCGACGTAACCGT	[Alexa647]ACGGTTACGTCGGCA
chr1	36231869	36231905	THRAP3	+	ATGACGCTACGGTGTAATGACGCTACGGTGTACCAACACCGGAATCTGACCAATTCCTCAATCACTTTCAATGACGCTACGGTGTAATGACGCTACGGTGT	TGCCGACGTAACCGTAAATGCCGACGTAACCGTAAAACACCGTAGCGTCATAAATGCCGACGTAACCGTAAATGCCGACGTAACCGT	[Alexa647]ACGGTTACGTCGGCA
chr1	36232319	36232355	THRAP3	+	ATGACGCTACGGTGTAATGACGCTACGGTGTAGCCAAAGCCAAGGTGATACAGCAACTCTTTAACACTTAATGACGCTACGGTGTAATGACGCTACGGTGT	TGCCGACGTAACCGTAAATGCCGACGTAACCGTAAAACACCGTAGCGTCATAAATGCCGACGTAACCGTAAATGCCGACGTAACCGT	[Alexa647]ACGGTTACGTCGGCA
chr1	36232663	36232699	THRAP3	+	ATGACGCTACGGTGTAATGACGCTACGGTGTAGGGAGCACTTCAGAGAATGCCATCAAGCCAGTTATTTAATGACGCTACGGTGTAATGACGCTACGGTGT	TGCCGACGTAACCGTAAATGCCGACGTAACCGTAAAACACCGTAGCGTCATAAATGCCGACGTAACCGTAAATGCCGACGTAACCGT	[Alexa647]ACGGTTACGTCGGCA
chr1	36233802	36233838	THRAP3	+	ATGACGCTACGGTGTAATGACGCTACGGTGTACCTGCAGTTCTGCAGAATAGCCTTGATAGAATGGGTTAATGACGCTACGGTGTAATGACGCTACGGTGT	TGCCGACGTAACCGTAAATGCCGACGTAACCGTAAAACACCGTAGCGTCATAAATGCCGACGTAACCGTAAATGCCGACGTAACCGT	[Alexa647]ACGGTTACGTCGGCA
chr1	36233874	36233910	THRAP3	+	ATGACGCTACGGTGTAATGACGCTACGGTGTACACAACTGTTCTGATTGAAGGAGGAGGACAACTCAGAAATGACGCTACGGTGTAATGACGCTACGGTGT	TGCCGACGTAACCGTAAATGCCGACGTAACCGTAAAACACCGTAGCGTCATAAATGCCGACGTAACCGTAAATGCCGACGTAACCGT	[Alexa647]ACGGTTACGTCGGCA
chr1	31937715	31937744	PTP4A2	-	AATACGAGGTGTCGTAAATACGAGGTGTCGTACACCTCCTCGCACGGACACTCAGCCCTGTCAAATACGAGGTGTCGTAAATACGAGGTGTCGT	TGCCGACGTAACCGTAAATGCCGACGTAACCGTAAAACGACACCTCGTATTAAATGCCGACGTAACCGTAAATGCCGACGTAACCGT	[Alexa647]ACGGTTACGTCGGCA
chr1	31937619	31937648	PTP4A2	-	AATACGAGGTGTCGTAAATACGAGGTGTCGTACATGCCCACACGCTCCCCACACACCCATACAAATACGAGGTGTCGTAAATACGAGGTGTCGT	TGCCGACGTAACCGTAAATGCCGACGTAACCGTAAAACGACACCTCGTATTAAATGCCGACGTAACCGTAAATGCCGACGTAACCGT	[Alexa647]ACGGTTACGTCGGCA
chr1	31937586	31937618	PTP4A2	-	AATACGAGGTGTCGTAAATACGAGGTGTCGTACCCCATTTACTCACTCATTCTACCACCACCCCTAAATACGAGGTGTCGTAAATACGAGGTGTCGT	TGCCGACGTAACCGTAAATGCCGACGTAACCGTAAAACGACACCTCGTATTAAATGCCGACGTAACCGTAAATGCCGACGTAACCGT	[Alexa647]ACGGTTACGTCGGCA
chr1	31937542	31937571	PTP4A2	-	AATACGAGGTGTCGTAAATACGAGGTGTCGTACCCCACACTCACCCGCTCTTTACCACACTCAAATACGAGGTGTCGTAAATACGAGGTGTCGT	TGCCGACGTAACCGTAAATGCCGACGTAACCGTAAAACGACACCTCGTATTAAATGCCGACGTAACCGTAAATGCCGACGTAACCGT	[Alexa647]ACGGTTACGTCGGCA
chr1	31937459	31937488	PTP4A2	-	AATACGAGGTGTCGTAAATACGAGGTGTCGTACACACACTGGACACACGCCGGCACACCCTAAAATACGAGGTGTCGTAAATACGAGGTGTCGT	TGCCGACGTAACCGTAAATGCCGACGTAACCGTAAAACGACACCTCGTATTAAATGCCGACGTAACCGTAAATGCCGACGTAACCGT	[Alexa647]ACGGTTACGTCGGCA
chr1	31937422	31937451	PTP4A2	-	AATACGAGGTGTCGTAAATACGAGGTGTCGTAACAAAGACCAAGGGGAAGGGCCTCTAGGATAAATACGAGGTGTCGTAAATACGAGGTGTCGT	TGCCGACGTAACCGTAAATGCCGACGTAACCGTAAAACGACACCTCGTATTAAATGCCGACGTAACCGTAAATGCCGACGTAACCGT	[Alexa647]ACGGTTACGTCGGCA
chr1	31937392	31937421	PTP4A2	-	AATACGAGGTGTCGTAAATACGAGGTGTCGTACCAACACACCAGGGTTCACTATCGCCACACAAATACGAGGTGTCGTAAATACGAGGTGTCGT	TGCCGACGTAACCGTAAATGCCGACGTAACCGTAAAACGACACCTCGTATTAAATGCCGACGTAACCGTAAATGCCGACGTAACCGT	[Alexa647]ACGGTTACGTCGGCA
chr1	31937361	31937391	PTP4A2	-	AATACGAGGTGTCGTAAATACGAGGTGTCGTAGACAAGATGCTCCCGGAAAGAACTCCCCAACAAATACGAGGTGTCGTAAATACGAGGTGTCGT	TGCCGACGTAACCGTAAATGCCGACGTAACCGTAAAACGACACCTCGTATTAAATGCCGACGTAACCGTAAATGCCGACGTAACCGT	[Alexa647]ACGGTTACGTCGGCA
chr1	31937327	31937360	PTP4A2	-	AATACGAGGTGTCGTAAATACGAGGTGTCGTACCCCTTTCCTCATACTTGAACCTGAAGACCCACGAAATACGAGGTGTCGTAAATACGAGGTGTCGT	TGCCGACGTAACCGTAAATGCCGACGTAACCGTAAAACGACACCTCGTATTAAATGCCGACGTAACCGTAAATGCCGACGTAACCGT	[Alexa647]ACGGTTACGTCGGCA
chr1	31937275	31937311	PTP4A2	-	AATACGAGGTGTCGTAAATACGAGGTGTCGTAAATTAAAATCCCAGAGCCAGAAGATCATAGTGCCGCTAAATACGAGGTGTCGTAAATACGAGGTGTCGT	TGCCGACGTAACCGTAAATGCCGACGTAACCGTAAAACGACACCTCGTATTAAATGCCGACGTAACCGTAAATGCCGACGTAACCGT	[Alexa647]ACGGTTACGTCGGCA
chr1	31937146	31937177	PTP4A2	-	AATACGAGGTGTCGTAAATACGAGGTGTCGTAGGCCCCAGACTAGGATAGGATGGCATCATTGAAAATACGAGGTGTCGTAAATACGAGGTGTCGT	TGCCGACGTAACCGTAAATGCCGACGTAACCGTAAAACGACACCTCGTATTAAATGCCGACGTAACCGTAAATGCCGACGTAACCGT	[Alexa647]ACGGTTACGTCGGCA
chr1	31937109	31937145	PTP4A2	-	AATACGAGGTGTCGTAAATACGAGGTGTCGTATGGGCAACAGACAAACTTCTTTTCGTTAGCTCTCAGGAAATACGAGGTGTCGTAAATACGAGGTGTCGT	TGCCGACGTAACCGTAAATGCCGACGTAACCGTAAAACGACACCTCGTATTAAATGCCGACGTAACCGTAAATGCCGACGTAACCGT	[Alexa647]ACGGTTACGTCGGCA
chr1	31937061	31937097	PTP4A2	-	AATACGAGGTGTCGTAAATACGAGGTGTCGTAACAAAAGTTTATGCTCCTGAACACTCTACAGGCCAGAAAATACGAGGTGTCGTAAATACGAGGTGTCGT	TGCCGACGTAACCGTAAATGCCGACGTAACCGTAAAACGACACCTCGTATTAAATGCCGACGTAACCGTAAATGCCGACGTAACCGT	[Alexa647]ACGGTTACGTCGGCA
chr1	31936885	31936917	PTP4A2	-	AATACGAGGTGTCGTAAATACGAGGTGTCGTAAGTGTAATGTAGTTTGGCGACTCCGGACAGACAAAATACGAGGTGTCGTAAATACGAGGTGTCGT	TGCCGACGTAACCGTAAATGCCGACGTAACCGTAAAACGACACCTCGTATTAAATGCCGACGTAACCGTAAATGCCGACGTAACCGT	[Alexa647]ACGGTTACGTCGGCA
chr1	31936848	31936884	PTP4A2	-	AATACGAGGTGTCGTAAATACGAGGTGTCGTAACAGAGCATGACAGCAAGTACCATATTCCAACTCAGCAAATACGAGGTGTCGTAAATACGAGGTGTCGT	TGCCGACGTAACCGTAAATGCCGACGTAACCGTAAAACGACACCTCGTATTAAATGCCGACGTAACCGTAAATGCCGACGTAACCGT	[Alexa647]ACGGTTACGTCGGCA
chr1	31936774	31936810	PTP4A2	-	AATACGAGGTGTCGTAAATACGAGGTGTCGTATGTATCCTTAATCTCCTTTTGCACACTCAGCAAGGCAAAATACGAGGTGTCGTAAATACGAGGTGTCGT	TGCCGACGTAACCGTAAATGCCGACGTAACCGTAAAACGACACCTCGTATTAAATGCCGACGTAACCGTAAATGCCGACGTAACCGT	[Alexa647]ACGGTTACGTCGGCA
chr1	31936714	31936749	PTP4A2	-	AATACGAGGTGTCGTAAATACGAGGTGTCGTATCTTCACCAATACAATGGTGTGCTGGCAAGTGATTCAAATACGAGGTGTCGTAAATACGAGGTGTCGT	TGCCGACGTAACCGTAAATGCCGACGTAACCGTAAAACGACACCTCGTATTAAATGCCGACGTAACCGTAAATGCCGACGTAACCGT	[Alexa647]ACGGTTACGTCGGCA
chr1	31936677	31936713	PTP4A2	-	AATACGAGGTGTCGTAAATACGAGGTGTCGTATGCCAAGATCAGAATACCAGCAAACAACTTCTCACCAAAATACGAGGTGTCGTAAATACGAGGTGTCGT	TGCCGACGTAACCGTAAATGCCGACGTAACCGTAAAACGACACCTCGTATTAAATGCCGACGTAACCGTAAATGCCGACGTAACCGT	[Alexa647]ACGGTTACGTCGGCA
chr1	31935404	31935440	PTP4A2	-	AATACGAGGTGTCGTAAATACGAGGTGTCGTAAGTTTCAACAGCTCTCCTAAGTACTAGCTGCTAGGCCAAATACGAGGTGTCGTAAATACGAGGTGTCGT	TGCCGACGTAACCGTAAATGCCGACGTAACCGTAAAACGACACCTCGTATTAAATGCCGACGTAACCGTAAATGCCGACGTAACCGT	[Alexa647]ACGGTTACGTCGGCA
chr1	31935358	31935390	PTP4A2	-	AATACGAGGTGTCGTAAATACGAGGTGTCGTAAGTCAGCATCTCCTAAATGATCCCCTTGCCTCCAAATACGAGGTGTCGTAAATACGAGGTGTCGT	TGCCGACGTAACCGTAAATGCCGACGTAACCGTAAAACGACACCTCGTATTAAATGCCGACGTAACCGTAAATGCCGACGTAACCGT	[Alexa647]ACGGTTACGTCGGCA
chr1	31935326	31935357	PTP4A2	-	AATACGAGGTGTCGTAAATACGAGGTGTCGTATAAAAGCCTAGCTTAGGCCCCAAAGAGCCTCCAAATACGAGGTGTCGTAAATACGAGGTGTCGT	TGCCGACGTAACCGTAAATGCCGACGTAACCGTAAAACGACACCTCGTATTAAATGCCGACGTAACCGTAAATGCCGACGTAACCGT	[Alexa647]ACGGTTACGTCGGCA
chr1	31935291	31935325	PTP4A2	-	AATACGAGGTGTCGTAAATACGAGGTGTCGTACCCAAGAGAGTTTCAAGGCATAATCTCCTCCCACAAAATACGAGGTGTCGTAAATACGAGGTGTCGT	TGCCGACGTAACCGTAAATGCCGACGTAACCGTAAAACGACACCTCGTATTAAATGCCGACGTAACCGTAAATGCCGACGTAACCGT	[Alexa647]ACGGTTACGTCGGCA
chr1	31935261	31935290	PTP4A2	-	AATACGAGGTGTCGTAAATACGAGGTGTCGTAAAAACTGTCTCAAAGCACACACCCCGGGGCAAATACGAGGTGTCGTAAATACGAGGTGTCGT	TGCCGACGTAACCGTAAATGCCGACGTAACCGTAAAACGACACCTCGTATTAAATGCCGACGTAACCGTAAATGCCGACGTAACCGT	[Alexa647]ACGGTTACGTCGGCA
chr1	31935198	31935234	PTP4A2	-	AATACGAGGTGTCGTAAATACGAGGTGTCGTAAAGACGCTGCTGCATTTCTTTAATCAGACTTCCCTCAAAATACGAGGTGTCGTAAATACGAGGTGTCGT	TGCCGACGTAACCGTAAATGCCGACGTAACCGTAAAACGACACCTCGTATTAAATGCCGACGTAACCGTAAATGCCGACGTAACCGT	[Alexa647]ACGGTTACGTCGGCA
chr1	31935091	31935127	PTP4A2	-	AATACGAGGTGTCGTAAATACGAGGTGTCGTAAGTGTCCCACACAGCTCAACAGAGAAACTTTGATACAAAATACGAGGTGTCGTAAATACGAGGTGTCGT	TGCCGACGTAACCGTAAATGCCGACGTAACCGTAAAACGACACCTCGTATTAAATGCCGACGTAACCGTAAATGCCGACGTAACCGT	[Alexa647]ACGGTTACGTCGGCA
chr1	31934954	31934990	PTP4A2	-	AATACGAGGTGTCGTAAATACGAGGTGTCGTAAAAATGCCAGCCTTTTCCAGCTACAAAATCTGTTGCCAAATACGAGGTGTCGTAAATACGAGGTGTCGT	TGCCGACGTAACCGTAAATGCCGACGTAACCGTAAAACGACACCTCGTATTAAATGCCGACGTAACCGTAAATGCCGACGTAACCGT	[Alexa647]ACGGTTACGTCGGCA
chr1	31934882	31934918	PTP4A2	-	AATACGAGGTGTCGTAAATACGAGGTGTCGTACTTTTGCTGTTCTGAGTCAGAAAATACCCCGTTCAGCAAATACGAGGTGTCGTAAATACGAGGTGTCGT	TGCCGACGTAACCGTAAATGCCGACGTAACCGTAAAACGACACCTCGTATTAAATGCCGACGTAACCGTAAATGCCGACGTAACCGT	[Alexa647]ACGGTTACGTCGGCA
chr1	31934844	31934879	PTP4A2	-	AATACGAGGTGTCGTAAATACGAGGTGTCGTAAAATTTTACTTGACTGACTCACAGAGGGAGTGGCCTAAATACGAGGTGTCGTAAATACGAGGTGTCGT	TGCCGACGTAACCGTAAATGCCGACGTAACCGTAAAACGACACCTCGTATTAAATGCCGACGTAACCGTAAATGCCGACGTAACCGT	[Alexa647]ACGGTTACGTCGGCA
chr1	31934473	31934509	PTP4A2	-	AATACGAGGTGTCGTAAATACGAGGTGTCGTATACATTCGTTTTCTAGGCTTCAGTGGTTACCAACCCCAAATACGAGGTGTCGTAAATACGAGGTGTCGT	TGCCGACGTAACCGTAAATGCCGACGTAACCGTAAAACGACACCTCGTATTAAATGCCGACGTAACCGTAAATGCCGACGTAACCGT	[Alexa647]ACGGTTACGTCGGCA
chr1	31933894	31933930	PTP4A2	-	AATACGAGGTGTCGTAAATACGAGGTGTCGTAAACTTTACCAGTACCCCAAGATCTCTACCATCACCCTAAATACGAGGTGTCGTAAATACGAGGTGTCGT	TGCCGACGTAACCGTAAATGCCGACGTAACCGTAAAACGACACCTCGTATTAAATGCCGACGTAACCGTAAATGCCGACGTAACCGT	[Alexa647]ACGGTTACGTCGGCA
chr1	52056675	52056705	BTF3L4	+	AGGTCGACCGGTTGTAAGGTCGACCGGTTGTAAGCACACAACACTGCTGTTGTGAGCAAGGAGAAGGTCGACCGGTTGTAAGGTCGACCGGTTGT	TGCCGACGTAACCGTAAATGCCGACGTAACCGTAAAACAACCGGTCGACCTAAATGCCGACGTAACCGTAAATGCCGACGTAACCGT	[Alexa647]ACGGTTACGTCGGCA
chr1	52056715	52056751	BTF3L4	+	AGGTCGACCGGTTGTAAGGTCGACCGGTTGTAGGGAGCATCAAATGAGATGACAACAGAGAGCCTGTATAAGGTCGACCGGTTGTAAGGTCGACCGGTTGT	TGCCGACGTAACCGTAAATGCCGACGTAACCGTAAAACAACCGGTCGACCTAAATGCCGACGTAACCGTAAATGCCGACGTAACCGT	[Alexa647]ACGGTTACGTCGGCA
chr1	52056788	52056817	BTF3L4	+	AGGTCGACCGGTTGTAAGGTCGACCGGTTGTAAACTGAGTTCGGTTCCCTGGACTCAAGGGCAAGGTCGACCGGTTGTAAGGTCGACCGGTTGT	TGCCGACGTAACCGTAAATGCCGACGTAACCGTAAAACAACCGGTCGACCTAAATGCCGACGTAACCGTAAATGCCGACGTAACCGT	[Alexa647]ACGGTTACGTCGGCA
chr1	52056818	52056853	BTF3L4	+	AGGTCGACCGGTTGTAAGGTCGACCGGTTGTAAAACAAACACTGCCATTACAAGGTGAAGAGTGCTGTAAGGTCGACCGGTTGTAAGGTCGACCGGTTGT	TGCCGACGTAACCGTAAATGCCGACGTAACCGTAAAACAACCGGTCGACCTAAATGCCGACGTAACCGTAAATGCCGACGTAACCGT	[Alexa647]ACGGTTACGTCGGCA
chr1	52056854	52056885	BTF3L4	+	AGGTCGACCGGTTGTAAGGTCGACCGGTTGTAGTTATAAAGATGGGCAAGGGACGCCGACTTGTAAGGTCGACCGGTTGTAAGGTCGACCGGTTGT	TGCCGACGTAACCGTAAATGCCGACGTAACCGTAAAACAACCGGTCGACCTAAATGCCGACGTAACCGTAAATGCCGACGTAACCGT	[Alexa647]ACGGTTACGTCGGCA
chr1	52056890	52056919	BTF3L4	+	AGGTCGACCGGTTGTAAGGTCGACCGGTTGTACTGAGCCTGTCGGTCAGCAGGCAGTGGGAGAAGGTCGACCGGTTGTAAGGTCGACCGGTTGT	TGCCGACGTAACCGTAAATGCCGACGTAACCGTAAAACAACCGGTCGACCTAAATGCCGACGTAACCGTAAATGCCGACGTAACCGT	[Alexa647]ACGGTTACGTCGGCA
chr1	52056920	52056951	BTF3L4	+	AGGTCGACCGGTTGTAAGGTCGACCGGTTGTAAGTTGAAACCGCCATTCACTAGCTGTGCAACAAAGGTCGACCGGTTGTAAGGTCGACCGGTTGT	TGCCGACGTAACCGTAAATGCCGACGTAACCGTAAAACAACCGGTCGACCTAAATGCCGACGTAACCGTAAATGCCGACGTAACCGT	[Alexa647]ACGGTTACGTCGGCA
chr1	52056952	52056988	BTF3L4	+	AGGTCGACCGGTTGTAAGGTCGACCGGTTGTAGGACAACTATGGTAAACTGCAAGAATGTGGGAACGGAAAGGTCGACCGGTTGTAAGGTCGACCGGTTGT	TGCCGACGTAACCGTAAATGCCGACGTAACCGTAAAACAACCGGTCGACCTAAATGCCGACGTAACCGTAAATGCCGACGTAACCGT	[Alexa647]ACGGTTACGTCGGCA
chr1	52057018	52057054	BTF3L4	+	AGGTCGACCGGTTGTAAGGTCGACCGGTTGTATCAACCACAGGGAATGGTTCACAGAAGATACACAGTTAAGGTCGACCGGTTGTAAGGTCGACCGGTTGT	TGCCGACGTAACCGTAAATGCCGACGTAACCGTAAAACAACCGGTCGACCTAAATGCCGACGTAACCGTAAATGCCGACGTAACCGT	[Alexa647]ACGGTTACGTCGGCA
chr1	52057275	52057311	BTF3L4	+	AGGTCGACCGGTTGTAAGGTCGACCGGTTGTATGCCTAAGTTAGAAGCATTGTGGTAGGCACTTTCACAAAGGTCGACCGGTTGTAAGGTCGACCGGTTGT	TGCCGACGTAACCGTAAATGCCGACGTAACCGTAAAACAACCGGTCGACCTAAATGCCGACGTAACCGTAAATGCCGACGTAACCGT	[Alexa647]ACGGTTACGTCGGCA
chr1	52057329	52057365	BTF3L4	+	AGGTCGACCGGTTGTAAGGTCGACCGGTTGTAAGCACTGTTCTCAAGGACTCAAGAAAGGGTGTAAACAAAGGTCGACCGGTTGTAAGGTCGACCGGTTGT	TGCCGACGTAACCGTAAATGCCGACGTAACCGTAAAACAACCGGTCGACCTAAATGCCGACGTAACCGTAAATGCCGACGTAACCGT	[Alexa647]ACGGTTACGTCGGCA
chr1	52057375	52057411	BTF3L4	+	AGGTCGACCGGTTGTAAGGTCGACCGGTTGTAAGCCACATGATTAATGAGTTCTTCCTTGGGGATTCCAAAGGTCGACCGGTTGTAAGGTCGACCGGTTGT	TGCCGACGTAACCGTAAATGCCGACGTAACCGTAAAACAACCGGTCGACCTAAATGCCGACGTAACCGTAAATGCCGACGTAACCGT	[Alexa647]ACGGTTACGTCGGCA
chr1	52057412	52057448	BTF3L4	+	AGGTCGACCGGTTGTAAGGTCGACCGGTTGTACCCTTCCTAGGCCCAAAAGGGAGAAGTAACTTCCTAAAAGGTCGACCGGTTGTAAGGTCGACCGGTTGT	TGCCGACGTAACCGTAAATGCCGACGTAACCGTAAAACAACCGGTCGACCTAAATGCCGACGTAACCGTAAATGCCGACGTAACCGT	[Alexa647]ACGGTTACGTCGGCA
chr1	52057522	52057558	BTF3L4	+	AGGTCGACCGGTTGTAAGGTCGACCGGTTGTATGATGTCATCTCAACATCTGCTAGCACCAGCAAAGTAAAGGTCGACCGGTTGTAAGGTCGACCGGTTGT	TGCCGACGTAACCGTAAATGCCGACGTAACCGTAAAACAACCGGTCGACCTAAATGCCGACGTAACCGTAAATGCCGACGTAACCGT	[Alexa647]ACGGTTACGTCGGCA
chr1	52057612	52057648	BTF3L4	+	AGGTCGACCGGTTGTAAGGTCGACCGGTTGTATCAGAATCTGGAGTAGACCTCCAAGATCACCTGGTTTAAGGTCGACCGGTTGTAAGGTCGACCGGTTGT	TGCCGACGTAACCGTAAATGCCGACGTAACCGTAAAACAACCGGTCGACCTAAATGCCGACGTAACCGTAAATGCCGACGTAACCGT	[Alexa647]ACGGTTACGTCGGCA
chr1	52057649	52057681	BTF3L4	+	AGGTCGACCGGTTGTAAGGTCGACCGGTTGTAAGAGGACTGGACTCAGTCTATGCGATGTCAAGCAAGGTCGACCGGTTGTAAGGTCGACCGGTTGT	TGCCGACGTAACCGTAAATGCCGACGTAACCGTAAAACAACCGGTCGACCTAAATGCCGACGTAACCGTAAATGCCGACGTAACCGT	[Alexa647]ACGGTTACGTCGGCA
chr1	52057682	52057717	BTF3L4	+	AGGTCGACCGGTTGTAAGGTCGACCGGTTGTACTTGGCAAGTTGTGGTGTGTGGAATTCAAGTAGGAAAAGGTCGACCGGTTGTAAGGTCGACCGGTTGT	TGCCGACGTAACCGTAAATGCCGACGTAACCGTAAAACAACCGGTCGACCTAAATGCCGACGTAACCGTAAATGCCGACGTAACCGT	[Alexa647]ACGGTTACGTCGGCA
chr1	52057719	52057755	BTF3L4	+	AGGTCGACCGGTTGTAAGGTCGACCGGTTGTACAAGGCAGTAGGGGAGGAACAAGAGTAGTCTTTTGTTAAGGTCGACCGGTTGTAAGGTCGACCGGTTGT	TGCCGACGTAACCGTAAATGCCGACGTAACCGTAAAACAACCGGTCGACCTAAATGCCGACGTAACCGTAAATGCCGACGTAACCGT	[Alexa647]ACGGTTACGTCGGCA
chr1	52057809	52057845	BTF3L4	+	AGGTCGACCGGTTGTAAGGTCGACCGGTTGTATCCATTCCAGGTGGTCAGGACAACAGAATTGAGAAATAAGGTCGACCGGTTGTAAGGTCGACCGGTTGT	TGCCGACGTAACCGTAAATGCCGACGTAACCGTAAAACAACCGGTCGACCTAAATGCCGACGTAACCGTAAATGCCGACGTAACCGT	[Alexa647]ACGGTTACGTCGGCA
chr1	52057902	52057938	BTF3L4	+	AGGTCGACCGGTTGTAAGGTCGACCGGTTGTAGGTTGGGATGCCAAGACAAAGTCTTGACTTGTTTGAAAAGGTCGACCGGTTGTAAGGTCGACCGGTTGT	TGCCGACGTAACCGTAAATGCCGACGTAACCGTAAAACAACCGGTCGACCTAAATGCCGACGTAACCGTAAATGCCGACGTAACCGT	[Alexa647]ACGGTTACGTCGGCA
chr1	52058053	52058089	BTF3L4	+	AGGTCGACCGGTTGTAAGGTCGACCGGTTGTATGGCCATGAGAGTGTAGTGAACTAACAAAGAGCCAAAAAGGTCGACCGGTTGTAAGGTCGACCGGTTGT	TGCCGACGTAACCGTAAATGCCGACGTAACCGTAAAACAACCGGTCGACCTAAATGCCGACGTAACCGTAAATGCCGACGTAACCGT	[Alexa647]ACGGTTACGTCGGCA
chr1	52058252	52058285	BTF3L4	+	AGGTCGACCGGTTGTAAGGTCGACCGGTTGTATCAGCGCTGTATCACAATGCTGAAGCAGCTAAAAAAGGTCGACCGGTTGTAAGGTCGACCGGTTGT	TGCCGACGTAACCGTAAATGCCGACGTAACCGTAAAACAACCGGTCGACCTAAATGCCGACGTAACCGTAAATGCCGACGTAACCGT	[Alexa647]ACGGTTACGTCGGCA
chr1	52058517	52058553	BTF3L4	+	AGGTCGACCGGTTGTAAGGTCGACCGGTTGTATGAGATGTGAGGGAGGGAATAAGGGACTAGGTTGTTAAAGGTCGACCGGTTGTAAGGTCGACCGGTTGT	TGCCGACGTAACCGTAAATGCCGACGTAACCGTAAAACAACCGGTCGACCTAAATGCCGACGTAACCGTAAATGCCGACGTAACCGT	[Alexa647]ACGGTTACGTCGGCA
chr1	52059181	52059217	BTF3L4	+	AGGTCGACCGGTTGTAAGGTCGACCGGTTGTAGCACTCTCCAGAGTTCATTCAATACCCTGCACTGATAAAGGTCGACCGGTTGTAAGGTCGACCGGTTGT	TGCCGACGTAACCGTAAATGCCGACGTAACCGTAAAACAACCGGTCGACCTAAATGCCGACGTAACCGTAAATGCCGACGTAACCGT	[Alexa647]ACGGTTACGTCGGCA
chr1	52059218	52059251	BTF3L4	+	AGGTCGACCGGTTGTAAGGTCGACCGGTTGTAAGAACCAGGTTTTCAGACATTTGGTGCTTCTGCAAAGGTCGACCGGTTGTAAGGTCGACCGGTTGT	TGCCGACGTAACCGTAAATGCCGACGTAACCGTAAAACAACCGGTCGACCTAAATGCCGACGTAACCGTAAATGCCGACGTAACCGT	[Alexa647]ACGGTTACGTCGGCA
chr1	52059718	52059754	BTF3L4	+	AGGTCGACCGGTTGTAAGGTCGACCGGTTGTATCACTGAGCTTGTAGTATGCATCAACACCATGACCATAAGGTCGACCGGTTGTAAGGTCGACCGGTTGT	TGCCGACGTAACCGTAAATGCCGACGTAACCGTAAAACAACCGGTCGACCTAAATGCCGACGTAACCGTAAATGCCGACGTAACCGT	[Alexa647]ACGGTTACGTCGGCA
chr1	52060683	52060719	BTF3L4	+	AGGTCGACCGGTTGTAAGGTCGACCGGTTGTAGGTTATCATCAGTGTAAATGACACAGTGGGACCCACTAAGGTCGACCGGTTGTAAGGTCGACCGGTTGT	TGCCGACGTAACCGTAAATGCCGACGTAACCGTAAAACAACCGGTCGACCTAAATGCCGACGTAACCGTAAATGCCGACGTAACCGT	[Alexa647]ACGGTTACGTCGGCA
chr1	52060720	52060749	BTF3L4	+	AGGTCGACCGGTTGTAAGGTCGACCGGTTGTACCTTCCCTTGTGCTCATCCCCAGGAACTGTAAGGTCGACCGGTTGTAAGGTCGACCGGTTGT	TGCCGACGTAACCGTAAATGCCGACGTAACCGTAAAACAACCGGTCGACCTAAATGCCGACGTAACCGTAAATGCCGACGTAACCGT	[Alexa647]ACGGTTACGTCGGCA
chr1	52060750	52060784	BTF3L4	+	AGGTCGACCGGTTGTAAGGTCGACCGGTTGTAGGGAGAAGGAGAAAGTACTGGCTCTTCTTCCCTTCAAGGTCGACCGGTTGTAAGGTCGACCGGTTGT	TGCCGACGTAACCGTAAATGCCGACGTAACCGTAAAACAACCGGTCGACCTAAATGCCGACGTAACCGTAAATGCCGACGTAACCGT	[Alexa647]ACGGTTACGTCGGCA
chr1	52060842	52060878	BTF3L4	+	AGGTCGACCGGTTGTAAGGTCGACCGGTTGTATGGCACATCACATCACACTTGATGCTACAATGTGACTAAGGTCGACCGGTTGTAAGGTCGACCGGTTGT	TGCCGACGTAACCGTAAATGCCGACGTAACCGTAAAACAACCGGTCGACCTAAATGCCGACGTAACCGTAAATGCCGACGTAACCGT	[Alexa647]ACGGTTACGTCGGCA
chr1	25230183	25230218	SYF2	-	CCGACATCACGTTAAACCGACATCACGTTAAATCTTAATGCCTCTAATGCTTTCCAAGTTCCCCTCCTACCGACATCACGTTAAACCGACATCACGTTAA	TGCCGACGTAACCGTAAATGCCGACGTAACCGTAAATTAACGTGATGTCGGAAATGCCGACGTAACCGTAAATGCCGACGTAACCGT	[Alexa647]ACGGTTACGTCGGCA
chr1	25229995	25230029	SYF2	-	CCGACATCACGTTAAACCGACATCACGTTAAATTTTGGTAGAAACGTGGTTTTGCAGTTTGGCCAGGACCGACATCACGTTAAACCGACATCACGTTAA	TGCCGACGTAACCGTAAATGCCGACGTAACCGTAAATTAACGTGATGTCGGAAATGCCGACGTAACCGTAAATGCCGACGTAACCGT	[Alexa647]ACGGTTACGTCGGCA
chr1	25229355	25229391	SYF2	-	CCGACATCACGTTAAACCGACATCACGTTAAAGCCCTGGAGGTTAAAATCAGCTTTGCCTCTATTGAGTACCGACATCACGTTAAACCGACATCACGTTAA	TGCCGACGTAACCGTAAATGCCGACGTAACCGTAAATTAACGTGATGTCGGAAATGCCGACGTAACCGTAAATGCCGACGTAACCGT	[Alexa647]ACGGTTACGTCGGCA
chr1	25229319	25229354	SYF2	-	CCGACATCACGTTAAACCGACATCACGTTAAAAAAATGTGTTGAGTTGCACTGGTTTGCTGTTCCAGAACCGACATCACGTTAAACCGACATCACGTTAA	TGCCGACGTAACCGTAAATGCCGACGTAACCGTAAATTAACGTGATGTCGGAAATGCCGACGTAACCGTAAATGCCGACGTAACCGT	[Alexa647]ACGGTTACGTCGGCA
chr1	25229244	25229280	SYF2	-	CCGACATCACGTTAAACCGACATCACGTTAAAAAGCAATAGAGAGCCATCACAGGATTTTAAGCCAGGGACCGACATCACGTTAAACCGACATCACGTTAA	TGCCGACGTAACCGTAAATGCCGACGTAACCGTAAATTAACGTGATGTCGGAAATGCCGACGTAACCGTAAATGCCGACGTAACCGT	[Alexa647]ACGGTTACGTCGGCA
chr1	25229167	25229203	SYF2	-	CCGACATCACGTTAAACCGACATCACGTTAAATAAATCCAGATACACCTTGCCTTCTTTGAGGAGGGTCACCGACATCACGTTAAACCGACATCACGTTAA	TGCCGACGTAACCGTAAATGCCGACGTAACCGTAAATTAACGTGATGTCGGAAATGCCGACGTAACCGTAAATGCCGACGTAACCGT	[Alexa647]ACGGTTACGTCGGCA
chr1	25228910	25228946	SYF2	-	CCGACATCACGTTAAACCGACATCACGTTAAAAGCCAGTGTATACAACCACCATGTTGTAGTGTCTTGAACCGACATCACGTTAAACCGACATCACGTTAA	TGCCGACGTAACCGTAAATGCCGACGTAACCGTAAATTAACGTGATGTCGGAAATGCCGACGTAACCGTAAATGCCGACGTAACCGT	[Alexa647]ACGGTTACGTCGGCA
chr1	25228874	25228905	SYF2	-	CCGACATCACGTTAAACCGACATCACGTTAAAAGAGCCAGAATTTCAATTCTGGCAGCTTGGCCACCGACATCACGTTAAACCGACATCACGTTAA	TGCCGACGTAACCGTAAATGCCGACGTAACCGTAAATTAACGTGATGTCGGAAATGCCGACGTAACCGTAAATGCCGACGTAACCGT	[Alexa647]ACGGTTACGTCGGCA
chr1	25228837	25228873	SYF2	-	CCGACATCACGTTAAACCGACATCACGTTAAAAATAAACTCACCCAACGTGTTGCAGTTGGTACTGAGCACCGACATCACGTTAAACCGACATCACGTTAA	TGCCGACGTAACCGTAAATGCCGACGTAACCGTAAATTAACGTGATGTCGGAAATGCCGACGTAACCGTAAATGCCGACGTAACCGT	[Alexa647]ACGGTTACGTCGGCA
chr1	25227993	25228029	SYF2	-	CCGACATCACGTTAAACCGACATCACGTTAAATTGGTCTTAAGCCTCATCAAGAATATCCCACGAAGCAACCGACATCACGTTAAACCGACATCACGTTAA	TGCCGACGTAACCGTAAATGCCGACGTAACCGTAAATTAACGTGATGTCGGAAATGCCGACGTAACCGTAAATGCCGACGTAACCGT	[Alexa647]ACGGTTACGTCGGCA
chr1	25226671	25226707	SYF2	-	CCGACATCACGTTAAACCGACATCACGTTAAAAGCAATAAACAGTGCTGTCAAAACAGAGACTAGGCCTACCGACATCACGTTAAACCGACATCACGTTAA	TGCCGACGTAACCGTAAATGCCGACGTAACCGTAAATTAACGTGATGTCGGAAATGCCGACGTAACCGTAAATGCCGACGTAACCGT	[Alexa647]ACGGTTACGTCGGCA
chr1	25226574	25226610	SYF2	-	CCGACATCACGTTAAACCGACATCACGTTAAAACGACAATCAGGGTGTTAACCAATCAACAACCAGTCTACCGACATCACGTTAAACCGACATCACGTTAA	TGCCGACGTAACCGTAAATGCCGACGTAACCGTAAATTAACGTGATGTCGGAAATGCCGACGTAACCGTAAATGCCGACGTAACCGT	[Alexa647]ACGGTTACGTCGGCA
chr1	25226514	25226548	SYF2	-	CCGACATCACGTTAAACCGACATCACGTTAAAAAAAGTTCACCAACCCCAGCACTAAAGCATTCTGCACCGACATCACGTTAAACCGACATCACGTTAA	TGCCGACGTAACCGTAAATGCCGACGTAACCGTAAATTAACGTGATGTCGGAAATGCCGACGTAACCGTAAATGCCGACGTAACCGT	[Alexa647]ACGGTTACGTCGGCA
chr1	25226432	25226461	SYF2	-	CCGACATCACGTTAAACCGACATCACGTTAAACTGCAGCAGCACAGCTGAATAGCTGTGACAACCGACATCACGTTAAACCGACATCACGTTAA	TGCCGACGTAACCGTAAATGCCGACGTAACCGTAAATTAACGTGATGTCGGAAATGCCGACGTAACCGTAAATGCCGACGTAACCGT	[Alexa647]ACGGTTACGTCGGCA
chr1	25226395	25226431	SYF2	-	CCGACATCACGTTAAACCGACATCACGTTAAAAGGCTTCATTTATGAATTCTCTGCAGCTGCTTTTGCAACCGACATCACGTTAAACCGACATCACGTTAA	TGCCGACGTAACCGTAAATGCCGACGTAACCGTAAATTAACGTGATGTCGGAAATGCCGACGTAACCGTAAATGCCGACGTAACCGT	[Alexa647]ACGGTTACGTCGGCA
chr1	25226335	25226371	SYF2	-	CCGACATCACGTTAAACCGACATCACGTTAAATTCCTTTTCCACTAAAACAAGCTGCCAAACTACAGCAACCGACATCACGTTAAACCGACATCACGTTAA	TGCCGACGTAACCGTAAATGCCGACGTAACCGTAAATTAACGTGATGTCGGAAATGCCGACGTAACCGTAAATGCCGACGTAACCGT	[Alexa647]ACGGTTACGTCGGCA
chr1	25226296	25226327	SYF2	-	CCGACATCACGTTAAACCGACATCACGTTAAAAGGAACAGAGCTGGGATTAGAGCTCCATCCTGACCGACATCACGTTAAACCGACATCACGTTAA	TGCCGACGTAACCGTAAATGCCGACGTAACCGTAAATTAACGTGATGTCGGAAATGCCGACGTAACCGTAAATGCCGACGTAACCGT	[Alexa647]ACGGTTACGTCGGCA
chr1	25226263	25226295	SYF2	-	CCGACATCACGTTAAACCGACATCACGTTAAAGGCTCCAGGACTTATCAGAGGTCACAAAGTGCTACCGACATCACGTTAAACCGACATCACGTTAA	TGCCGACGTAACCGTAAATGCCGACGTAACCGTAAATTAACGTGATGTCGGAAATGCCGACGTAACCGTAAATGCCGACGTAACCGT	[Alexa647]ACGGTTACGTCGGCA
chr1	25226229	25226262	SYF2	-	CCGACATCACGTTAAACCGACATCACGTTAAATCACTGTACAGATCAAAGAGCCAACAGGCAGAGAACCGACATCACGTTAAACCGACATCACGTTAA	TGCCGACGTAACCGTAAATGCCGACGTAACCGTAAATTAACGTGATGTCGGAAATGCCGACGTAACCGTAAATGCCGACGTAACCGT	[Alexa647]ACGGTTACGTCGGCA
chr1	25226192	25226228	SYF2	-	CCGACATCACGTTAAACCGACATCACGTTAAATTGAAAGGAACCTAAGACATCATCTACGCCAACACCTACCGACATCACGTTAAACCGACATCACGTTAA	TGCCGACGTAACCGTAAATGCCGACGTAACCGTAAATTAACGTGATGTCGGAAATGCCGACGTAACCGTAAATGCCGACGTAACCGT	[Alexa647]ACGGTTACGTCGGCA
chr1	25225551	25225586	SYF2	-	CCGACATCACGTTAAACCGACATCACGTTAAAAAAAGAATTAAAATAGGACCATGTGGAGGCCAGGCGACCGACATCACGTTAAACCGACATCACGTTAA	TGCCGACGTAACCGTAAATGCCGACGTAACCGTAAATTAACGTGATGTCGGAAATGCCGACGTAACCGTAAATGCCGACGTAACCGT	[Alexa647]ACGGTTACGTCGGCA
chr1	25224818	25224854	SYF2	-	CCGACATCACGTTAAACCGACATCACGTTAAAATATATTCAACCCACACTTGCTATCCATCCCCAAGCCACCGACATCACGTTAAACCGACATCACGTTAA	TGCCGACGTAACCGTAAATGCCGACGTAACCGTAAATTAACGTGATGTCGGAAATGCCGACGTAACCGTAAATGCCGACGTAACCGT	[Alexa647]ACGGTTACGTCGGCA
chr1	25223757	25223786	SYF2	-	CCGACATCACGTTAAACCGACATCACGTTAAAAGGACAAGGCCTCCCAAAAGGTCCTCTGGGACCGACATCACGTTAAACCGACATCACGTTAA	TGCCGACGTAACCGTAAATGCCGACGTAACCGTAAATTAACGTGATGTCGGAAATGCCGACGTAACCGTAAATGCCGACGTAACCGT	[Alexa647]ACGGTTACGTCGGCA
chr1	25223642	25223678	SYF2	-	CCGACATCACGTTAAACCGACATCACGTTAAATCTTCAGAATGCTAGAGCGATGACTCATTGTTGGGAAACCGACATCACGTTAAACCGACATCACGTTAA	TGCCGACGTAACCGTAAATGCCGACGTAACCGTAAATTAACGTGATGTCGGAAATGCCGACGTAACCGTAAATGCCGACGTAACCGT	[Alexa647]ACGGTTACGTCGGCA
chr1	25223513	25223549	SYF2	-	CCGACATCACGTTAAACCGACATCACGTTAAATCACGTTTAGAATAGCACATGTTGTGAGGGCTAGAGGACCGACATCACGTTAAACCGACATCACGTTAA	TGCCGACGTAACCGTAAATGCCGACGTAACCGTAAATTAACGTGATGTCGGAAATGCCGACGTAACCGTAAATGCCGACGTAACCGT	[Alexa647]ACGGTTACGTCGGCA
chr1	108692986	108693015	PRPF38B	+	CCGTGCACCTATCGAACCGTGCACCTATCGAACAGACACACTACAGGCCGCAGCCACCCCTCACCGTGCACCTATCGAACCGTGCACCTATCGA	TGCCGACGTAACCGTAAATGCCGACGTAACCGTAAATCGATAGGTGCACGGAAATGCCGACGTAACCGTAAATGCCGACGTAACCGT	[Alexa647]ACGGTTACGTCGGCA
chr1	108693023	108693055	PRPF38B	+	CCGTGCACCTATCGAACCGTGCACCTATCGAATAAAATGGAAACGAGAGGGCGGCCCCAGTCCGAACCGTGCACCTATCGAACCGTGCACCTATCGA	TGCCGACGTAACCGTAAATGCCGACGTAACCGTAAATCGATAGGTGCACGGAAATGCCGACGTAACCGTAAATGCCGACGTAACCGT	[Alexa647]ACGGTTACGTCGGCA
chr1	108693059	108693088	PRPF38B	+	CCGTGCACCTATCGAACCGTGCACCTATCGAACAATAGTGGCGGGCTCTCCCGGCCCTAAAAACCGTGCACCTATCGAACCGTGCACCTATCGA	TGCCGACGTAACCGTAAATGCCGACGTAACCGTAAATCGATAGGTGCACGGAAATGCCGACGTAACCGTAAATGCCGACGTAACCGT	[Alexa647]ACGGTTACGTCGGCA
chr1	108693193	108693229	PRPF38B	+	CCGTGCACCTATCGAACCGTGCACCTATCGAAGGCGCTCAGCAGATCCACGTCAAAAGGAATAATTTTAACCGTGCACCTATCGAACCGTGCACCTATCGA	TGCCGACGTAACCGTAAATGCCGACGTAACCGTAAATCGATAGGTGCACGGAAATGCCGACGTAACCGTAAATGCCGACGTAACCGT	[Alexa647]ACGGTTACGTCGGCA
chr1	108693230	108693259	PRPF38B	+	CCGTGCACCTATCGAACCGTGCACCTATCGAAAGGGGTGAGCGGGAGAAGCACCAACAAGTTACCGTGCACCTATCGAACCGTGCACCTATCGA	TGCCGACGTAACCGTAAATGCCGACGTAACCGTAAATCGATAGGTGCACGGAAATGCCGACGTAACCGTAAATGCCGACGTAACCGT	[Alexa647]ACGGTTACGTCGGCA
chr1	108693260	108693290	PRPF38B	+	CCGTGCACCTATCGAACCGTGCACCTATCGAAGCCAATACTGAAGTCATTACACGCCCTGGCCACCGTGCACCTATCGAACCGTGCACCTATCGA	TGCCGACGTAACCGTAAATGCCGACGTAACCGTAAATCGATAGGTGCACGGAAATGCCGACGTAACCGTAAATGCCGACGTAACCGT	[Alexa647]ACGGTTACGTCGGCA
chr1	108693291	108693324	PRPF38B	+	CCGTGCACCTATCGAACCGTGCACCTATCGAAGCCTGGATCGGATAGTGAGTACCAACAACACGAGACCGTGCACCTATCGAACCGTGCACCTATCGA	TGCCGACGTAACCGTAAATGCCGACGTAACCGTAAATCGATAGGTGCACGGAAATGCCGACGTAACCGTAAATGCCGACGTAACCGT	[Alexa647]ACGGTTACGTCGGCA
chr1	108693325	108693354	PRPF38B	+	CCGTGCACCTATCGAACCGTGCACCTATCGAAACCCGACACACACGCACTGACCATTTCCCTACCGTGCACCTATCGAACCGTGCACCTATCGA	TGCCGACGTAACCGTAAATGCCGACGTAACCGTAAATCGATAGGTGCACGGAAATGCCGACGTAACCGTAAATGCCGACGTAACCGT	[Alexa647]ACGGTTACGTCGGCA
chr1	108693362	108693391	PRPF38B	+	CCGTGCACCTATCGAACCGTGCACCTATCGAATTGAAATGGCACCTCTCCACCCTCATCCCCACCGTGCACCTATCGAACCGTGCACCTATCGA	TGCCGACGTAACCGTAAATGCCGACGTAACCGTAAATCGATAGGTGCACGGAAATGCCGACGTAACCGTAAATGCCGACGTAACCGT	[Alexa647]ACGGTTACGTCGGCA
chr1	108693392	108693424	PRPF38B	+	CCGTGCACCTATCGAACCGTGCACCTATCGAAGCTGGGAAAATTTCCAGGCCTTCTGTACACCTCACCGTGCACCTATCGAACCGTGCACCTATCGA	TGCCGACGTAACCGTAAATGCCGACGTAACCGTAAATCGATAGGTGCACGGAAATGCCGACGTAACCGTAAATGCCGACGTAACCGT	[Alexa647]ACGGTTACGTCGGCA
chr1	108693425	108693456	PRPF38B	+	CCGTGCACCTATCGAACCGTGCACCTATCGAAAGGTGGCTGAGACCTCTTACTCCTGACTTCCTACCGTGCACCTATCGAACCGTGCACCTATCGA	TGCCGACGTAACCGTAAATGCCGACGTAACCGTAAATCGATAGGTGCACGGAAATGCCGACGTAACCGTAAATGCCGACGTAACCGT	[Alexa647]ACGGTTACGTCGGCA
chr1	108693457	108693492	PRPF38B	+	CCGTGCACCTATCGAACCGTGCACCTATCGAACCAGGGCCCAGATAATTCTAAATTAGCCCAATGCACACCGTGCACCTATCGAACCGTGCACCTATCGA	TGCCGACGTAACCGTAAATGCCGACGTAACCGTAAATCGATAGGTGCACGGAAATGCCGACGTAACCGTAAATGCCGACGTAACCGT	[Alexa647]ACGGTTACGTCGGCA
chr1	108693533	108693562	PRPF38B	+	CCGTGCACCTATCGAACCGTGCACCTATCGAAGAGTGCAGTGAGGAGGCGCCAGGTGAGCTCACCGTGCACCTATCGAACCGTGCACCTATCGA	TGCCGACGTAACCGTAAATGCCGACGTAACCGTAAATCGATAGGTGCACGGAAATGCCGACGTAACCGTAAATGCCGACGTAACCGT	[Alexa647]ACGGTTACGTCGGCA
chr1	108693655	108693690	PRPF38B	+	CCGTGCACCTATCGAACCGTGCACCTATCGAAACCAGGGAAATGCATTTATGGCGATTGAGCATGATTACCGTGCACCTATCGAACCGTGCACCTATCGA	TGCCGACGTAACCGTAAATGCCGACGTAACCGTAAATCGATAGGTGCACGGAAATGCCGACGTAACCGTAAATGCCGACGTAACCGT	[Alexa647]ACGGTTACGTCGGCA
chr1	108693724	108693759	PRPF38B	+	CCGTGCACCTATCGAACCGTGCACCTATCGAAACCTAATTGGTGAAGGACCAAAAGCAATGGCCAAAAACCGTGCACCTATCGAACCGTGCACCTATCGA	TGCCGACGTAACCGTAAATGCCGACGTAACCGTAAATCGATAGGTGCACGGAAATGCCGACGTAACCGTAAATGCCGACGTAACCGT	[Alexa647]ACGGTTACGTCGGCA
chr1	108693980	108694016	PRPF38B	+	CCGTGCACCTATCGAACCGTGCACCTATCGAAGGTGGGCAAGACAAAAGAGAATGTCCTTTTGTTACCAACCGTGCACCTATCGAACCGTGCACCTATCGA	TGCCGACGTAACCGTAAATGCCGACGTAACCGTAAATCGATAGGTGCACGGAAATGCCGACGTAACCGTAAATGCCGACGTAACCGT	[Alexa647]ACGGTTACGTCGGCA
chr1	108694273	108694309	PRPF38B	+	CCGTGCACCTATCGAACCGTGCACCTATCGAACCGCAGAAAGAGCAGGAACCCAATTTTCAACTGTTTAACCGTGCACCTATCGAACCGTGCACCTATCGA	TGCCGACGTAACCGTAAATGCCGACGTAACCGTAAATCGATAGGTGCACGGAAATGCCGACGTAACCGTAAATGCCGACGTAACCGT	[Alexa647]ACGGTTACGTCGGCA
chr1	108694579	108694615	PRPF38B	+	CCGTGCACCTATCGAACCGTGCACCTATCGAAACGTTTCCTTTCTTCCCCACAGATTGCCATGTAAAAGACCGTGCACCTATCGAACCGTGCACCTATCGA	TGCCGACGTAACCGTAAATGCCGACGTAACCGTAAATCGATAGGTGCACGGAAATGCCGACGTAACCGTAAATGCCGACGTAACCGT	[Alexa647]ACGGTTACGTCGGCA
chr1	108695445	108695481	PRPF38B	+	CCGTGCACCTATCGAACCGTGCACCTATCGAAAGCTTTGCAGAGGAGAAATCCCACTCAACTAGCTTTAACCGTGCACCTATCGAACCGTGCACCTATCGA	TGCCGACGTAACCGTAAATGCCGACGTAACCGTAAATCGATAGGTGCACGGAAATGCCGACGTAACCGTAAATGCCGACGTAACCGT	[Alexa647]ACGGTTACGTCGGCA
chr1	75786307	75786336	RABGGTB	+	ATTGCGACAGAGCGAAATTGCGACAGAGCGAAAACCCTACTCCACCCTGTCTGCTACCAACCAATTGCGACAGAGCGAAATTGCGACAGAGCGA	TGCCGACGTAACCGTAAATGCCGACGTAACCGTAAATCGCTCTGTCGCAATAAATGCCGACGTAACCGTAAATGCCGACGTAACCGT	[Alexa647]ACGGTTACGTCGGCA
chr1	75786337	75786370	RABGGTB	+	ATTGCGACAGAGCGAAATTGCGACAGAGCGAACCAGGAAACCAATCCTAAGGTGACCAGTGTGCTTAATTGCGACAGAGCGAAATTGCGACAGAGCGA	TGCCGACGTAACCGTAAATGCCGACGTAACCGTAAATCGCTCTGTCGCAATAAATGCCGACGTAACCGTAAATGCCGACGTAACCGT	[Alexa647]ACGGTTACGTCGGCA
chr1	75786371	75786401	RABGGTB	+	ATTGCGACAGAGCGAAATTGCGACAGAGCGAACCAAGGCCTGTGTCCTAACCATTCTCCAGCAAATTGCGACAGAGCGAAATTGCGACAGAGCGA	TGCCGACGTAACCGTAAATGCCGACGTAACCGTAAATCGCTCTGTCGCAATAAATGCCGACGTAACCGTAAATGCCGACGTAACCGT	[Alexa647]ACGGTTACGTCGGCA
chr1	75786414	75786450	RABGGTB	+	ATTGCGACAGAGCGAAATTGCGACAGAGCGAAGCGAGGTCTGCAGAAAACGCTGAGTAATATTTCACACAATTGCGACAGAGCGAAATTGCGACAGAGCGA	TGCCGACGTAACCGTAAATGCCGACGTAACCGTAAATCGCTCTGTCGCAATAAATGCCGACGTAACCGTAAATGCCGACGTAACCGT	[Alexa647]ACGGTTACGTCGGCA
chr1	75786451	75786482	RABGGTB	+	ATTGCGACAGAGCGAAATTGCGACAGAGCGAAAGGCCTGGATAAAATTAGAAGCGGCATTGCCCAATTGCGACAGAGCGAAATTGCGACAGAGCGA	TGCCGACGTAACCGTAAATGCCGACGTAACCGTAAATCGCTCTGTCGCAATAAATGCCGACGTAACCGTAAATGCCGACGTAACCGT	[Alexa647]ACGGTTACGTCGGCA
chr1	75786483	75786515	RABGGTB	+	ATTGCGACAGAGCGAAATTGCGACAGAGCGAAGCTCAACTCTTAACAGGCCCTCCCTACAGAAGAAATTGCGACAGAGCGAAATTGCGACAGAGCGA	TGCCGACGTAACCGTAAATGCCGACGTAACCGTAAATCGCTCTGTCGCAATAAATGCCGACGTAACCGTAAATGCCGACGTAACCGT	[Alexa647]ACGGTTACGTCGGCA
chr1	75790668	75790700	RABGGTB	+	ATTGCGACAGAGCGAAATTGCGACAGAGCGAACCAGCAACTGTCTCCCAAAATACTGCACTCCAAAATTGCGACAGAGCGAAATTGCGACAGAGCGA	TGCCGACGTAACCGTAAATGCCGACGTAACCGTAAATCGCTCTGTCGCAATAAATGCCGACGTAACCGTAAATGCCGACGTAACCGT	[Alexa647]ACGGTTACGTCGGCA
chr1	75790792	75790824	RABGGTB	+	ATTGCGACAGAGCGAAATTGCGACAGAGCGAATGGTGCACATCTCAGCTACTCTGTAAGCTGAGGAATTGCGACAGAGCGAAATTGCGACAGAGCGA	TGCCGACGTAACCGTAAATGCCGACGTAACCGTAAATCGCTCTGTCGCAATAAATGCCGACGTAACCGTAAATGCCGACGTAACCGT	[Alexa647]ACGGTTACGTCGGCA
chr1	75791131	75791167	RABGGTB	+	ATTGCGACAGAGCGAAATTGCGACAGAGCGAAGGGTAGTCAGGAGGAAAGCTAAATCTGAAGTGCCTTTAATTGCGACAGAGCGAAATTGCGACAGAGCGA	TGCCGACGTAACCGTAAATGCCGACGTAACCGTAAATCGCTCTGTCGCAATAAATGCCGACGTAACCGTAAATGCCGACGTAACCGT	[Alexa647]ACGGTTACGTCGGCA
chr1	75791908	75791944	RABGGTB	+	ATTGCGACAGAGCGAAATTGCGACAGAGCGAAGCCATCCATTCACATATTCAGTGTTCTCTGGCACAAGAATTGCGACAGAGCGAAATTGCGACAGAGCGA	TGCCGACGTAACCGTAAATGCCGACGTAACCGTAAATCGCTCTGTCGCAATAAATGCCGACGTAACCGTAAATGCCGACGTAACCGT	[Alexa647]ACGGTTACGTCGGCA
chr1	75792327	75792363	RABGGTB	+	ATTGCGACAGAGCGAAATTGCGACAGAGCGAAGCAGCAGCATTCACTCAAGGTTCTAAAGCTAGCAGAAAATTGCGACAGAGCGAAATTGCGACAGAGCGA	TGCCGACGTAACCGTAAATGCCGACGTAACCGTAAATCGCTCTGTCGCAATAAATGCCGACGTAACCGTAAATGCCGACGTAACCGT	[Alexa647]ACGGTTACGTCGGCA
chr1	75792731	75792767	RABGGTB	+	ATTGCGACAGAGCGAAATTGCGACAGAGCGAAGGCTGCACTTGCTCTACAGGACAATTACATAGTTGCAAATTGCGACAGAGCGAAATTGCGACAGAGCGA	TGCCGACGTAACCGTAAATGCCGACGTAACCGTAAATCGCTCTGTCGCAATAAATGCCGACGTAACCGTAAATGCCGACGTAACCGT	[Alexa647]ACGGTTACGTCGGCA
chr1	75793160	75793196	RABGGTB	+	ATTGCGACAGAGCGAAATTGCGACAGAGCGAAGGGGCACAGCAAGCTACAATCCTTGAGTCAAATCTATAATTGCGACAGAGCGAAATTGCGACAGAGCGA	TGCCGACGTAACCGTAAATGCCGACGTAACCGTAAATCGCTCTGTCGCAATAAATGCCGACGTAACCGTAAATGCCGACGTAACCGT	[Alexa647]ACGGTTACGTCGGCA
chr1	75793197	75793226	RABGGTB	+	ATTGCGACAGAGCGAAATTGCGACAGAGCGAAACTGTACCACCACGTCCCATTCAGAGGGCAAATTGCGACAGAGCGAAATTGCGACAGAGCGA	TGCCGACGTAACCGTAAATGCCGACGTAACCGTAAATCGCTCTGTCGCAATAAATGCCGACGTAACCGTAAATGCCGACGTAACCGT	[Alexa647]ACGGTTACGTCGGCA
chr1	75794270	75794306	RABGGTB	+	ATTGCGACAGAGCGAAATTGCGACAGAGCGAAGGAAATCCATGGAACCATGAAGTAATGCAAACGCTGAAATTGCGACAGAGCGAAATTGCGACAGAGCGA	TGCCGACGTAACCGTAAATGCCGACGTAACCGTAAATCGCTCTGTCGCAATAAATGCCGACGTAACCGTAAATGCCGACGTAACCGT	[Alexa647]ACGGTTACGTCGGCA
chr1	75794307	75794337	RABGGTB	+	ATTGCGACAGAGCGAAATTGCGACAGAGCGAAGCTTTCAAAGCAACACTCGGAATGCCACCCTAATTGCGACAGAGCGAAATTGCGACAGAGCGA	TGCCGACGTAACCGTAAATGCCGACGTAACCGTAAATCGCTCTGTCGCAATAAATGCCGACGTAACCGTAAATGCCGACGTAACCGT	[Alexa647]ACGGTTACGTCGGCA
